# Ferroptosis response segregates small cell lung cancer (SCLC) neuroendocrine subtypes

**DOI:** 10.1101/2020.07.11.198408

**Authors:** Christina M. Bebber, Emily S. Thomas, Zhiyi Chen, Jenny Stroh, Ariadne Androulidaki, Anna Schmitt, Michaela N. Höhne, Lukas Stüker, Cleidson de Pádua Alves, Armin Khonsari, Marcel A. Dammert, Fatma Parmaksiz, Filippo Beleggia, Martin L. Sos, Jan Riemer, Julie George, Susanne Brodesser, Roman K. Thomas, H. Christian Reinhardt, Silvia von Karstedt

## Abstract

Bi-allelic loss of *TP53* and *RB1* in treatment-naïve small cell lung cancer (SCLC) suggests strong selective pressure to inactivate regulated cell death pathways prior to therapy. Yet, which regulated cell death pathways remain available in treatment-naïve SCLC is unknown. Here, through systemic analysis of cell death pathway availability, we identify non-neuroendocrine (NE) and NE SCLC subtypes to segregate by their response to ferroptosis, a recently described iron-dependent type of regulated necrosis. While we identify that in treatment-naïve SCLC extrinsic apoptosis and necroptosis are incapacitated, we find non-NE SCLC to be exquisitely sensitive to ferroptosis induced through pharmacological and genetic means. Mechanistically, non-NE SCLC as opposed to NE SCLC presents with an oxygenated lipidome priming non-NE SCLC for ferroptosis. ASCL1+ NE SCLC, in turn, is resistant to ferroptosis but acquires selective addiction to the thioredoxin (TRX) anti-oxidant pathway. Importantly, co-cultures mimicking non-NE/NE intratumoral heterogeneity selectively deplete non-NE populations upon induction of ferroptosis while eliminating NE cell populations only upon TRX pathway. As a consequence, combined induction of ferroptosis and inhibition of the TRX pathway broadly kills established non-NE and NE tumors in xenografts and genetically engineered mouse models of SCLC. Moreover, patient-derived treatment-naïve and refractory NE SCLC models are selectively killed via this regime. In SCLC, combined low expression of GPX4 and TRX reductase 1 (TXNRD1) identifies a patient subset with drastically improved overall survival. These data identify ferroptosis as an SCLC subtype-specific vulnerability and suggest repurposing ferroptosis induction with TRX pathway inhibition to specifically address intratumoral NE/non-NE heterogeneity in SCLC.

**One Sentence Summary:** The SCLC non-neuroendocrine subtype is sensitive to ferroptosis
