## Supplementary Table 1 for "Ferroptosis response segregates small cell lung cancer (SCLC) neuroendocrine subtypes"

### Sheet: Data analysis
Cell type, treatment	oxidized GPL species	Normalized Peak Area		Mean Area Ratio	FL cells, Control	FL cells, RSL3 treatment	ST cells, Control	ST cells, RSL3 treatment		Legend
FL cells, Control	PC(18:0a_9`-oxo-nonanoyl)	0.0179583		PC(18:0a_9`-oxo-nonanoyl)	0.0118297	0.0133108	0.00515826	0.00527535		FL; floaters
FL cells, Control	PC(18:0a_9`-oxo-nonanoyl)	0.00905568		PC(18:0a_HETE)	0.0501093	0.0680384	0.103151	0.114518		ST; stickers
FL cells, Control	PC(18:0a_9`-oxo-nonanoyl)	0.0175306		PE(16:0a_22:4(O))	0.0027855	0.00445413	0.0202308	0.0282382
FL cells, Control	PC(18:0a_9`-oxo-nonanoyl)	0.00569508		PE(16:0p_20:5(O))	0.0527483	0.0790519	0.128425	0.180486
FL cells, Control	PC(18:0a_9`-oxo-nonanoyl)	0.00890871		PE(16:0p_22:4(O))	0.102548	0.15582	0.275402	0.405247
FL cells, RSL3 treated	PC(18:0a_9`-oxo-nonanoyl)	0.0206568		PE(16:0p_22:5(2O))	0.276066	0.410219	0.801343	1.12304
FL cells, RSL3 treated	PC(18:0a_9`-oxo-nonanoyl)	0.0146757		PE(16:0p_HDoHE)	0.00672163	0.0102915	0.0381465	0.0543139
FL cells, RSL3 treated	PC(18:0a_9`-oxo-nonanoyl)	0.00938349		PE(16:0p_HETE)	0.705943	1.05772	2.77353	3.9976
FL cells, RSL3 treated	PC(18:0a_9`-oxo-nonanoyl)	0.0120038		PE(18:0a_9`-oxo-nonanoyl)	0.0220456	0.0273742	0.0183983	0.0210217
FL cells, RSL3 treated	PC(18:0a_9`-oxo-nonanoyl)	0.00983434		PE(18:0a_HETE)	0.229176	0.352335	1.54363	2.1491
ST cells, Control	PC(18:0a_9`-oxo-nonanoyl)	0.00604962		PE(18:1p_22:4(O))	0.0467824	0.072431	0.272567	0.399017
ST cells, Control	PC(18:0a_9`-oxo-nonanoyl)	0.00716753		PE(18:1p_HDoHE)	0.00298944	0.00452155	0.0408072	0.0573393
ST cells, Control	PC(18:0a_9`-oxo-nonanoyl)	0.00496383		PE(18:1p_HETE)	0.245822	0.371559	2.42131	3.41635
ST cells, Control	PC(18:0a_9`-oxo-nonanoyl)	0.00325402
ST cells, Control	PC(18:0a_9`-oxo-nonanoyl)	0.0043563		Std Dev	FL cells, Control	FL cells, RSL3 treatment	ST cells, Control	ST cells, RSL3 treatment
ST cells, RSL3 treated	PC(18:0a_9`-oxo-nonanoyl)	0.00377275		PC(18:0a_9`-oxo-nonanoyl)	0.00556601	0.00461098	0.00151152	0.00184298
ST cells, RSL3 treated	PC(18:0a_9`-oxo-nonanoyl)	0.00662772		PC(18:0a_HETE)	0.00787649	0.0136721	0.00920841	0.00585564
ST cells, RSL3 treated	PC(18:0a_9`-oxo-nonanoyl)	0.00688565		PE(16:0a_22:4(O))	0.000402779	0.000622297	0.000726459	0.000556221
ST cells, RSL3 treated	PC(18:0a_9`-oxo-nonanoyl)	0.00283642		PE(16:0p_20:5(O))	0.00616455	0.008836	0.0031794	0.00565428
ST cells, RSL3 treated	PC(18:0a_9`-oxo-nonanoyl)	0.00625422		PE(16:0p_22:4(O))	0.0125724	0.0206864	0.0134895	0.0115004
FL cells, Control	PC(18:0a_HETE)	0.0475915		PE(16:0p_22:5(2O))	0.0373897	0.0447583	0.0237134	0.0271784
FL cells, Control	PC(18:0a_HETE)	0.0634043		PE(16:0p_HDoHE)	0.000772052	0.00124143	0.000962115	0.0031434
FL cells, Control	PC(18:0a_HETE)	0.0499315		PE(16:0p_HETE)	0.0855277	0.146303	0.110536	0.186101
FL cells, Control	PC(18:0a_HETE)	0.0427055		PE(18:0a_9`-oxo-nonanoyl)	0.00901487	0.0126978	0.00403627	0.00575668
FL cells, Control	PC(18:0a_HETE)	0.0469137		PE(18:0a_HETE)	0.027987	0.0391581	0.0661294	0.0774839
FL cells, RSL3 treated	PC(18:0a_HETE)	0.0813136		PE(18:1p_22:4(O))	0.00580122	0.00878275	0.00909888	0.0206598
FL cells, RSL3 treated	PC(18:0a_HETE)	0.0781132		PE(18:1p_HDoHE)	0.00059842	0.000480034	0.000552902	0.00187581
FL cells, RSL3 treated	PC(18:0a_HETE)	0.0489527		PE(18:1p_HETE)	0.0316407	0.0542209	0.0586417	0.127689
FL cells, RSL3 treated	PC(18:0a_HETE)	0.0589559
FL cells, RSL3 treated	PC(18:0a_HETE)	0.0728567
ST cells, Control	PC(18:0a_HETE)	0.103813
ST cells, Control	PC(18:0a_HETE)	0.0935215
ST cells, Control	PC(18:0a_HETE)	0.106591
ST cells, Control	PC(18:0a_HETE)	0.116377
ST cells, Control	PC(18:0a_HETE)	0.095454
ST cells, RSL3 treated	PC(18:0a_HETE)	0.113743
ST cells, RSL3 treated	PC(18:0a_HETE)	0.124217
ST cells, RSL3 treated	PC(18:0a_HETE)	0.108286
ST cells, RSL3 treated	PC(18:0a_HETE)	0.113066
ST cells, RSL3 treated	PC(18:0a_HETE)	0.113278
FL cells, Control	PE(16:0a_22:4(O))	0.00255394
FL cells, Control	PE(16:0a_22:4(O))	0.0033459
FL cells, Control	PE(16:0a_22:4(O))	0.00306479
FL cells, Control	PE(16:0a_22:4(O))	0.00257716
FL cells, Control	PE(16:0a_22:4(O))	0.0023857
FL cells, RSL3 treated	PE(16:0a_22:4(O))	0.00546294
FL cells, RSL3 treated	PE(16:0a_22:4(O))	0.00465083
FL cells, RSL3 treated	PE(16:0a_22:4(O))	0.00399817
FL cells, RSL3 treated	PE(16:0a_22:4(O))	0.00403577
FL cells, RSL3 treated	PE(16:0a_22:4(O))	0.00412293
ST cells, Control	PE(16:0a_22:4(O))	0.0206549
ST cells, Control	PE(16:0a_22:4(O))	0.0211782
ST cells, Control	PE(16:0a_22:4(O))	0.0196599
ST cells, Control	PE(16:0a_22:4(O))	0.0202704
ST cells, Control	PE(16:0a_22:4(O))	0.0193906
ST cells, RSL3 treated	PE(16:0a_22:4(O))	0.0284439
ST cells, RSL3 treated	PE(16:0a_22:4(O))	0.0285184
ST cells, RSL3 treated	PE(16:0a_22:4(O))	0.0287591
ST cells, RSL3 treated	PE(16:0a_22:4(O))	0.0281461
ST cells, RSL3 treated	PE(16:0a_22:4(O))	0.0273234
FL cells, Control	PE(16:0p_20:5(O))	0.0446678
FL cells, Control	PE(16:0p_20:5(O))	0.0615956
FL cells, Control	PE(16:0p_20:5(O))	0.0538576
FL cells, Control	PE(16:0p_20:5(O))	0.0501599
FL cells, Control	PE(16:0p_20:5(O))	0.0534607
FL cells, RSL3 treated	PE(16:0p_20:5(O))	0.0919468
FL cells, RSL3 treated	PE(16:0p_20:5(O))	0.083971
FL cells, RSL3 treated	PE(16:0p_20:5(O))	0.0700237
FL cells, RSL3 treated	PE(16:0p_20:5(O))	0.0737326
FL cells, RSL3 treated	PE(16:0p_20:5(O))	0.0755851
ST cells, Control	PE(16:0p_20:5(O))	0.128535
ST cells, Control	PE(16:0p_20:5(O))	0.13071
ST cells, Control	PE(16:0p_20:5(O))	0.123819
ST cells, Control	PE(16:0p_20:5(O))	0.127128
ST cells, Control	PE(16:0p_20:5(O))	0.131933
ST cells, RSL3 treated	PE(16:0p_20:5(O))	0.182914
ST cells, RSL3 treated	PE(16:0p_20:5(O))	0.1823
ST cells, RSL3 treated	PE(16:0p_20:5(O))	0.179915
ST cells, RSL3 treated	PE(16:0p_20:5(O))	0.186121
ST cells, RSL3 treated	PE(16:0p_20:5(O))	0.171179
FL cells, Control	PE(16:0p_22:4(O))	0.0850715
FL cells, Control	PE(16:0p_22:4(O))	0.118161
FL cells, Control	PE(16:0p_22:4(O))	0.109959
FL cells, Control	PE(16:0p_22:4(O))	0.0972467
FL cells, Control	PE(16:0p_22:4(O))	0.102301
FL cells, RSL3 treated	PE(16:0p_22:4(O))	0.186512
FL cells, RSL3 treated	PE(16:0p_22:4(O))	0.165749
FL cells, RSL3 treated	PE(16:0p_22:4(O))	0.134813
FL cells, RSL3 treated	PE(16:0p_22:4(O))	0.141683
FL cells, RSL3 treated	PE(16:0p_22:4(O))	0.150344
ST cells, Control	PE(16:0p_22:4(O))	0.269257
ST cells, Control	PE(16:0p_22:4(O))	0.296413
ST cells, Control	PE(16:0p_22:4(O))	0.259684
ST cells, Control	PE(16:0p_22:4(O))	0.275046
ST cells, Control	PE(16:0p_22:4(O))	0.276608
ST cells, RSL3 treated	PE(16:0p_22:4(O))	0.420239
ST cells, RSL3 treated	PE(16:0p_22:4(O))	0.414363
ST cells, RSL3 treated	PE(16:0p_22:4(O))	0.399052
ST cells, RSL3 treated	PE(16:0p_22:4(O))	0.392944
ST cells, RSL3 treated	PE(16:0p_22:4(O))	0.39964
FL cells, Control	PE(16:0p_22:5(2O))	0.23001
FL cells, Control	PE(16:0p_22:5(2O))	0.331653
FL cells, Control	PE(16:0p_22:5(2O))	0.283881
FL cells, Control	PE(16:0p_22:5(2O))	0.25819
FL cells, Control	PE(16:0p_22:5(2O))	0.276595
FL cells, RSL3 treated	PE(16:0p_22:5(2O))	0.477293
FL cells, RSL3 treated	PE(16:0p_22:5(2O))	0.422776
FL cells, RSL3 treated	PE(16:0p_22:5(2O))	0.356489
FL cells, RSL3 treated	PE(16:0p_22:5(2O))	0.389072
FL cells, RSL3 treated	PE(16:0p_22:5(2O))	0.405464
ST cells, Control	PE(16:0p_22:5(2O))	0.788704
ST cells, Control	PE(16:0p_22:5(2O))	0.82389
ST cells, Control	PE(16:0p_22:5(2O))	0.765911
ST cells, Control	PE(16:0p_22:5(2O))	0.814059
ST cells, Control	PE(16:0p_22:5(2O))	0.814149
ST cells, RSL3 treated	PE(16:0p_22:5(2O))	1.11454
ST cells, RSL3 treated	PE(16:0p_22:5(2O))	1.16031
ST cells, RSL3 treated	PE(16:0p_22:5(2O))	1.12771
ST cells, RSL3 treated	PE(16:0p_22:5(2O))	1.12768
ST cells, RSL3 treated	PE(16:0p_22:5(2O))	1.08496
FL cells, Control	PE(16:0p_HDoHE)-1	0.00599409
FL cells, Control	PE(16:0p_HDoHE)-1	0.00796501
FL cells, Control	PE(16:0p_HDoHE)-1	0.00690038
FL cells, Control	PE(16:0p_HDoHE)-1	0.00650807
FL cells, Control	PE(16:0p_HDoHE)-1	0.00624061
FL cells, RSL3 treated	PE(16:0p_HDoHE)-1	0.0115434
FL cells, RSL3 treated	PE(16:0p_HDoHE)-1	0.0114581
FL cells, RSL3 treated	PE(16:0p_HDoHE)-1	0.00859175
FL cells, RSL3 treated	PE(16:0p_HDoHE)-1	0.0101429
FL cells, RSL3 treated	PE(16:0p_HDoHE)-1	0.00972134
ST cells, Control	PE(16:0p_HDoHE)-1	0.0375077
ST cells, Control	PE(16:0p_HDoHE)-1	0.0389559
ST cells, Control	PE(16:0p_HDoHE)-1	0.0367694
ST cells, Control	PE(16:0p_HDoHE)-1	0.0386621
ST cells, Control	PE(16:0p_HDoHE)-1	0.0388372
ST cells, RSL3 treated	PE(16:0p_HDoHE)-1	0.0564113
ST cells, RSL3 treated	PE(16:0p_HDoHE)-1	0.0566064
ST cells, RSL3 treated	PE(16:0p_HDoHE)-1	0.0537964
ST cells, RSL3 treated	PE(16:0p_HDoHE)-1	0.0557023
ST cells, RSL3 treated	PE(16:0p_HDoHE)-1	0.0490533
FL cells, Control	PE(16:0p_HETE)	0.617728
FL cells, Control	PE(16:0p_HETE)	0.833573
FL cells, Control	PE(16:0p_HETE)	0.748313
FL cells, Control	PE(16:0p_HETE)	0.660101
FL cells, Control	PE(16:0p_HETE)	0.669999
FL cells, RSL3 treated	PE(16:0p_HETE)	1.28778
FL cells, RSL3 treated	PE(16:0p_HETE)	1.10499
FL cells, RSL3 treated	PE(16:0p_HETE)	0.911647
FL cells, RSL3 treated	PE(16:0p_HETE)	1.00798
FL cells, RSL3 treated	PE(16:0p_HETE)	0.976203
ST cells, Control	PE(16:0p_HETE)	2.87052
ST cells, Control	PE(16:0p_HETE)	2.89215
ST cells, Control	PE(16:0p_HETE)	2.63467
ST cells, Control	PE(16:0p_HETE)	2.77495
ST cells, Control	PE(16:0p_HETE)	2.69536
ST cells, RSL3 treated	PE(16:0p_HETE)	4.08497
ST cells, RSL3 treated	PE(16:0p_HETE)	4.18451
ST cells, RSL3 treated	PE(16:0p_HETE)	4.00205
ST cells, RSL3 treated	PE(16:0p_HETE)	4.02719
ST cells, RSL3 treated	PE(16:0p_HETE)	3.68927
FL cells, Control	PE(18:0a_9`-oxo-nonanoyl)	0.0277254
FL cells, Control	PE(18:0a_9`-oxo-nonanoyl)	0.017266
FL cells, Control	PE(18:0a_9`-oxo-nonanoyl)	0.0347435
FL cells, Control	PE(18:0a_9`-oxo-nonanoyl)	0.0123937
FL cells, Control	PE(18:0a_9`-oxo-nonanoyl)	0.0180996
FL cells, RSL3 treated	PE(18:0a_9`-oxo-nonanoyl)	0.0474057
FL cells, RSL3 treated	PE(18:0a_9`-oxo-nonanoyl)	0.0307874
FL cells, RSL3 treated	PE(18:0a_9`-oxo-nonanoyl)	0.017519
FL cells, RSL3 treated	PE(18:0a_9`-oxo-nonanoyl)	0.0251929
FL cells, RSL3 treated	PE(18:0a_9`-oxo-nonanoyl)	0.0159662
ST cells, Control	PE(18:0a_9`-oxo-nonanoyl)	0.018716
ST cells, Control	PE(18:0a_9`-oxo-nonanoyl)	0.022191
ST cells, Control	PE(18:0a_9`-oxo-nonanoyl)	0.0183874
ST cells, Control	PE(18:0a_9`-oxo-nonanoyl)	0.0117508
ST cells, Control	PE(18:0a_9`-oxo-nonanoyl)	0.0209462
ST cells, RSL3 treated	PE(18:0a_9`-oxo-nonanoyl)	0.0205762
ST cells, RSL3 treated	PE(18:0a_9`-oxo-nonanoyl)	0.0251265
ST cells, RSL3 treated	PE(18:0a_9`-oxo-nonanoyl)	0.0259821
ST cells, RSL3 treated	PE(18:0a_9`-oxo-nonanoyl)	0.0115275
ST cells, RSL3 treated	PE(18:0a_9`-oxo-nonanoyl)	0.0218964
FL cells, Control	PE(18:0a_HETE)	0.193597
FL cells, Control	PE(18:0a_HETE)	0.269569
FL cells, Control	PE(18:0a_HETE)	0.238782
FL cells, Control	PE(18:0a_HETE)	0.217526
FL cells, Control	PE(18:0a_HETE)	0.226407
FL cells, RSL3 treated	PE(18:0a_HETE)	0.3986
FL cells, RSL3 treated	PE(18:0a_HETE)	0.386734
FL cells, RSL3 treated	PE(18:0a_HETE)	0.305896
FL cells, RSL3 treated	PE(18:0a_HETE)	0.329415
FL cells, RSL3 treated	PE(18:0a_HETE)	0.341032
ST cells, Control	PE(18:0a_HETE)	1.45866
ST cells, Control	PE(18:0a_HETE)	1.62113
ST cells, Control	PE(18:0a_HETE)	1.50317
ST cells, Control	PE(18:0a_HETE)	1.5948
ST cells, Control	PE(18:0a_HETE)	1.54039
ST cells, RSL3 treated	PE(18:0a_HETE)	2.25331
ST cells, RSL3 treated	PE(18:0a_HETE)	2.18631
ST cells, RSL3 treated	PE(18:0a_HETE)	2.1322
ST cells, RSL3 treated	PE(18:0a_HETE)	2.13002
ST cells, RSL3 treated	PE(18:0a_HETE)	2.04364
FL cells, Control	PE(18:1p_22:4(O))	0.0398513
FL cells, Control	PE(18:1p_22:4(O))	0.0551574
FL cells, Control	PE(18:1p_22:4(O))	0.0489878
FL cells, Control	PE(18:1p_22:4(O))	0.0433903
FL cells, Control	PE(18:1p_22:4(O))	0.0465253
FL cells, RSL3 treated	PE(18:1p_22:4(O))	0.08456
FL cells, RSL3 treated	PE(18:1p_22:4(O))	0.0778654
FL cells, RSL3 treated	PE(18:1p_22:4(O))	0.0622335
FL cells, RSL3 treated	PE(18:1p_22:4(O))	0.0681215
FL cells, RSL3 treated	PE(18:1p_22:4(O))	0.0693746
ST cells, Control	PE(18:1p_22:4(O))	0.265512
ST cells, Control	PE(18:1p_22:4(O))	0.274495
ST cells, Control	PE(18:1p_22:4(O))	0.264548
ST cells, Control	PE(18:1p_22:4(O))	0.287107
ST cells, Control	PE(18:1p_22:4(O))	0.271173
ST cells, RSL3 treated	PE(18:1p_22:4(O))	0.416601
ST cells, RSL3 treated	PE(18:1p_22:4(O))	0.423894
ST cells, RSL3 treated	PE(18:1p_22:4(O))	0.387022
ST cells, RSL3 treated	PE(18:1p_22:4(O))	0.393041
ST cells, RSL3 treated	PE(18:1p_22:4(O))	0.374529
FL cells, Control	PE(18:1p_HDoHE)-1	0.00234412
FL cells, Control	PE(18:1p_HDoHE)-1	0.00392675
FL cells, Control	PE(18:1p_HDoHE)-1	0.00310363
FL cells, Control	PE(18:1p_HDoHE)-1	0.00264161
FL cells, Control	PE(18:1p_HDoHE)-1	0.00293109
FL cells, RSL3 treated	PE(18:1p_HDoHE)-1	0.00527264
FL cells, RSL3 treated	PE(18:1p_HDoHE)-1	0.00468215
FL cells, RSL3 treated	PE(18:1p_HDoHE)-1	0.00422032
FL cells, RSL3 treated	PE(18:1p_HDoHE)-1	0.00438171
FL cells, RSL3 treated	PE(18:1p_HDoHE)-1	0.00405091
ST cells, Control	PE(18:1p_HDoHE)-1	0.0404249
ST cells, Control	PE(18:1p_HDoHE)-1	0.0411633
ST cells, Control	PE(18:1p_HDoHE)-1	0.0406446
ST cells, Control	PE(18:1p_HDoHE)-1	0.0415744
ST cells, Control	PE(18:1p_HDoHE)-1	0.0402286
ST cells, RSL3 treated	PE(18:1p_HDoHE)-1	0.0574519
ST cells, RSL3 treated	PE(18:1p_HDoHE)-1	0.059128
ST cells, RSL3 treated	PE(18:1p_HDoHE)-1	0.0582655
ST cells, RSL3 treated	PE(18:1p_HDoHE)-1	0.0576587
ST cells, RSL3 treated	PE(18:1p_HDoHE)-1	0.0541925
FL cells, Control	PE(18:1p_HETE)	0.208917
FL cells, Control	PE(18:1p_HETE)	0.290895
FL cells, Control	PE(18:1p_HETE)	0.262513
FL cells, Control	PE(18:1p_HETE)	0.229971
FL cells, Control	PE(18:1p_HETE)	0.236812
FL cells, RSL3 treated	PE(18:1p_HETE)	0.448397
FL cells, RSL3 treated	PE(18:1p_HETE)	0.396551
FL cells, RSL3 treated	PE(18:1p_HETE)	0.30324
FL cells, RSL3 treated	PE(18:1p_HETE)	0.355818
FL cells, RSL3 treated	PE(18:1p_HETE)	0.35379
ST cells, Control	PE(18:1p_HETE)	2.43957
ST cells, Control	PE(18:1p_HETE)	2.51054
ST cells, Control	PE(18:1p_HETE)	2.35276
ST cells, Control	PE(18:1p_HETE)	2.40054
ST cells, Control	PE(18:1p_HETE)	2.40316
ST cells, RSL3 treated	PE(18:1p_HETE)	3.56822
ST cells, RSL3 treated	PE(18:1p_HETE)	3.41956
ST cells, RSL3 treated	PE(18:1p_HETE)	3.37924
ST cells, RSL3 treated	PE(18:1p_HETE)	3.4874
ST cells, RSL3 treated	PE(18:1p_HETE)	3.22736
